# Real-time luminescence assay for cytoplasmic cargo delivery of extracellular vesicles

**DOI:** 10.1101/2020.10.16.341974

**Authors:** Masaharu Somiya, Shun’ichi Kuroda

**Author notes:** Corresponding author: Prof. Masaharu Somiya, Ph.D., Department of Biomolecular Science and Reaction, The Institute of Scientific and Industrial Research, Osaka University, 8-1 Mihogaoka, Ibaraki, Osaka 567-0047, Japan.

## Abstract

Extracellular vesicles (EVs) have been considered to deliver biological cargos between cells and mediate intercellular communication. However, the mechanisms that underlie the biological process of EV uptake and cytoplasmic cargo release in recipient cells are largely unknown. Quantitative and real-time assays for assessment of the cargo delivery efficiency inside recipient cells have not been feasible. In this study, we developed an EV cargo delivery (EVCD) assay using a split luciferase called the NanoBiT system. Recipient cells expressing LgBiT, a large subunit of luciferase, emit luminescence when the EV cargo proteins fused with a small luminescence tag (HiBiT tag) that can complement LgBiT are delivered to the cytoplasm of recipient cells. Using the EVCD assay, the cargo delivery efficiency of EVs could be quantitatively measured in real time. This assay was highly sensitive in detecting a single event of cargo delivery per cell. We found that modification of EVs with a virus-derived fusogenic protein significantly enhanced the cytoplasmic cargo delivery; however, in the absence of a fusogenic protein, the cargo delivery efficiency of EVs was below the threshold of the assay. The EVCD assay could assess the effect of entry inhibitors on EV cargo delivery. Furthermore, using a luminescence microscope, the cytoplasmic cargo delivery of EVs was directly visualized in living cells. This assay could reveal the biological mechanism of the cargo delivery processes of EVs.
