## Supplementary Tables for "Real-time luminescence assay for cytoplasmic cargo delivery of extracellular vesicles"

### Sheet: Table S1
Supplementary Table 1. Materials used in this study
Number	Type	Name	Manufacturer	Cat#
1	Inhibitor	chloroquine	Sigma	C6628
2	Inhibitor	Bafilomycin A1	Cayman Chemical Company	CAY-11038
3	Inhibitor	EIPA	R&D	3378/10
4	Inhibitor	PitStop 2	Sigmal	SML1169
5	Inhibitor	chloropromazine	Nacalai Tesque	08650-34
6	Inhibitor	Dynasore	TCI	D5461
7	Antibody	anti-CD81, monoclonal (17B1)	Wako	011-27773
8	Antibody	anti-CD63, monoclonal (3-13)	Wako	012-27063
9	Antibody	anti-CD9, monoclonal (1K)	Wako	014-27763
10	Antibody	Anti-VSV-Glycoprotein Antibody, clone 8G5F11	Merck	MABF2337
11	Antibody	Mouse total IgG	Wako	140-09511
12	Antibody	anti-GAPDH, monoclonal, HRP-conjugated	Wako	015-25473
13	Antibody	Goat anti-mouse IgG-HRP	TCI	G0407-VIAL

### Sheet: Table S2
Supplementary Table 2. Plasmids used in this study
Number	Name	Insert	Source	Reference
1	pcDNA3.1-LgBiT	LgBiT under CMV promoter	-	This study
2	pCAG-EGFP(HiBiT)	N-terminal HiBiT-tagged EGFP	Addgene #89684 with modification	This study
3	pCMV-EPN-01(HiBiT)	EPN-01, Myc tag of Addgene#80046 was replaced with HiBiT tag	Addgene #80046 with modification	This study
4	pCAG-HiBiT-CD63	N-terminal HiBiT-tagged CD63	-	This study
5	pCAG-HiBiT-CD81	N-terminal HiBiT-tagged CD81	-	This study
6	pCAG-HiBiT-CD9	N-terminal HiBiT-tagged CD9	-	This study
7	pCMV-VSV-G-HiBiT	VSV-G, C-terminal Myc tag of Addgene#80054 was replaced with HiBiT tag	Addgene # 80054 with modification	This study
8	pCMV-VSV-G-Myc	VSV-G, C-terminal Myc tag	Addgene #80054	1
9	pCMV-VSV-G(P127D)-Myc	VSV-G(P127D mutant), C-terminal Myc tag	Addgene #80055	1
10	pCAG-EGFP	EGFP under CAG promoter	Addgene #89684	2
References
1	J. Votteler et al., “Designed proteins induce the formation of nanocage-containing extracellular vesicles.,” Nature, vol. 540, no. 7632, pp. 292–295, Nov. 2016, doi: 10.1038/nature20607.
2	B. H. Weinberg et al., “Large-scale design of robust genetic circuits with multiple inputs and outputs for mammalian cells,” Nature Biotechnology, vol. 35, no. 5, pp. 453–462, 2017, doi: 10.1038/nbt.3805.
*DNA sequence of plasmids is available upon request
